# Microsnoop: A Generalized Tool for Unbiased Representation of Diverse Microscopy Images

**DOI:** 10.1101/2023.02.25.530004

**Authors:** Dejin Xun, Rui Wang, Xingcai Zhang, Yi Wang

**Author notes:** Corresponding author. (Y.W.); (X.C.Z.); (R.W.).

## Abstract

Microscopy image profiling is becoming increasingly important in biological research. Microsnoop is a new deep learning-based representation tool that has been trained on large-scale microscopy images using masked self-supervised learning, eliminating the need for manual annotation. Microsnoop can unbiasedly profile a wide range of complex and heterogeneous images, including single-cell, fully imaged, and batch-experiment data. Its performance was evaluated on seven high-quality datasets, containing over 358,000 images and 1,270,000 single cells with varying resolutions and channels from cellular organelles to tissues. The results show that Microsnoop outperforms previous generalist and even custom algorithms, demonstrating its robustness and state-of-the-art performance in all biological applications. Furthermore, Microsnoop can contribute to multi-modal studies and is highly inclusive of GPU and CPU capabilities. It can be easily and freely deployed on local or cloud computing platforms.
