## Supplementary Table 1 for "Microsnoop: A Generalized Tool for Unbiased Representation of Diverse Microscopy Images"

### Sheet: Sheet1
Dataset Name		nimg in trainset / Shape	nimg in validation set / Shape	nchan	Download URL	Image Type
Cellpose		476 / MIXED	64 / MIXED	2	http://www.cellpose.org/	fluorescence
LIVECell		3188 / (520*704)	539 / (520*704)	1	https://sartorius-research.github.io/LIVECell/	phase-contrast
TissueNet		5202 / (512*512)	6280 / (256*256)	2	https://datasets.deepcell.org/data/	tissue
Histo	MoNuSeg	1592 / MIXED	399 / MIXED	1	https://monuseg.grand-challenge.org/Data/	histopathology
	MoNuSAC				https://monusac-2020.grand-challenge.org/Data/
	NuCLS				https://nucls.grand-challenge.org/
Note:	1. nimg denotes number of images.
	2. MIXED denotes the images in the dataset do not have a uniform shape.
