## Supplementary Table 2 for "Microsnoop: A Generalized Tool for Unbiased Representation of Diverse Microscopy Images"

### Sheet: Sheet1
Dataset Name	nimg	Image Shape (h,w,nchan)	Download Url	Biological Application
COOS7 Test 1	10364	64*64*2	https://www.kaggle.com/datasets/stanleyhua/coos-7/	protein localization
COOS7 Test 2	17021
COOS7 Test 3	32596
COOS7 Test 4	30772
CYCLoPs	28166	64*64*2	https://www.kaggle.com/datasets/stanleyhua/cyclops-protein-loc/
CoNSeP	8777	112*112*1	https://warwick.ac.uk/fac/cross_fac/tia/data/hovernet/	cell types
BBBC048	32266	66*66*3	https://bbbc.broadinstitute.org/BBBC048/	cell cycle stages
Dataset Name	nimg / ninst	Image Shape (h,w,nchan)	Download Url	Biological Application
LIVECell	1512 / 422097	520*704*1	https://sartorius-research.github.io/LIVECell/	cell types
TissueNet	1249 / 118844	256*256*2	https://datasets.deepcell.org/data/	tissue types
BBBC021	3848 / 573581	1024*1280*3	https://bbbc.broadinstitute.org/BBBC021/	MoA
Note:	1. nimg denotes number of images.
	2. nchan denotes number of channels.
	3. ninst denotes number of single cells.
